# Mapping specificity, entropy, allosteric changes and substrates in blood proteases by a high-throughput protease screen

**DOI:** 10.1101/2020.07.20.211524

**Authors:** Federico Uliana, Matej Vizovišek, Laura Acquasaliente, Rodolfo Ciuffa, Andrea Fossati, Fabian Frommelt, Matthias Gstaiger, Vincenzo De Filippis, Ulrich auf dem Keller, Ruedi Aebersold

## Abstract

Proteases are among the largest protein families in eukaryotic phylae with more than 500 genetically encoded proteases in humans. By cleaving a wide range of target proteins, proteases are critical regulators of a vast number of biochemical processes including apoptosis and blood coagulation. Over the last 20 years, knowledge of proteases has been drastically expanded by the development of proteomic approaches to identify and quantify proteases and their substrates. In spite of their merits, some of these methods are laborious, not scalable or incompatible with native environments. Consequentially, a large number of proteases remain poorly characterized. Here, we introduce a simple proteomic method to profile protease activity based on isolation of protease products from native lysates using a 96FASP filter and their analysis in a mass spectrometer. The method is significantly faster, cheaper, technically less demanding, easily multiplexed and produces accurate protease fingerprints in near-native conditions. By using the blood cascade proteases as a case study we obtained protease substrate profiles of unprecedented depth that can be reliably used to map specificity, entropy and allosteric changes of the protease and to design fluorescent probes and predict physiological substrates. The native protease characterization method is comparable in performance, but largely exceeds the throughput of current alternatives.
