## Supplementary Dataset 1 for "Mapping specificity, entropy, allosteric changes and substrates in blood proteases by a high-throughput protease screen"

### Sheet: Proteases included in the study
Protease	Short name	Gene name	Uniprot ID	Entry name	NC-IUBMB	MEROPS Family classification	Protein Name
Trypsin 1	Try				3.4.21.4	S01.151
Glutamyl endopeptidase I	GluC				3.4.21.19	S01.267
Chymotrypsin	Chy				3.4.21.1	S01.001
Lysyl endopeptidase (bacteria)	LysC				3.4.21.50	S01.280
Endoproteinase AspN	AspN				3.4.24.33	M72.001
matrix metallopeptidase-2	MMP-2	MMP2	P08253	MMP2_HUMAN	3.4.24.24	M10.003	72 kDa type IV collagenase (EC 3.4.24.24) (72 kDa gelatinase) (Gelatinase A) (Matrix metalloproteinase-2) (MMP-2) (TBE-1) [Cleaved into: PEX]
matrix metallopeptidase-3	MMP-2	MMP3	P08254	MMP3_HUMAN	3.4.24.17	M10.013	Stromelysin-1 (SL-1) (EC 3.4.24.17) (Matrix metalloproteinase-3) (MMP-3) (Transin-1)
Thrombin a	Thb a	F2	P00734	THRB_HUMAN	3.4.21.5	S01.217	Prothrombin (EC 3.4.21.5) (Coagulation factor II) [Cleaved into: Activation peptide fragment 1; Activation peptide fragment 2; Thrombin light chain; Thrombin heavy chain]
Thrombin b	Thb b
Thrombin g	Thb g
FVII		F7	P08709	FA7_HUMAN	3.4.21.21	S01.215	Coagulation factor VII (EC 3.4.21.21) (Proconvertin) (Serum prothrombin conversion accelerator) (SPCA) (Eptacog alfa) [Cleaved into: Factor VII light chain; Factor VII heavy chain]
FIX		F9	P00740	FA9_HUMAN	3.4.21.22	S01.214	Coagulation factor IX (EC 3.4.21.22) (Christmas factor) (Plasma thromboplastin component) (PTC) [Cleaved into: Coagulation factor IXa light chain; Coagulation factor IXa heavy chain]
FX		F10	P00742	FA10_HUMAN	3.4.21.6	S01.216	Coagulation factor X (EC 3.4.21.6) (Stuart factor) (Stuart-Prower factor) [Cleaved into: Factor X light chain; Factor X heavy chain; Activated factor Xa heavy chain]
FXI		F11	P03951	FA11_HUMAN	3.4.21.27	S01.213	Coagulation factor XI (FXI) (EC 3.4.21.27) (Plasma thromboplastin antecedent) (PTA) [Cleaved into: Coagulation factor XIa heavy chain; Coagulation factor XIa light chain]
Plasmin		PLG	P00747	PLMN_HUMAN	3.4.21.7	S01.233	Plasminogen (EC 3.4.21.7) [Cleaved into: Plasmin heavy chain A; Activation peptide; Angiostatin; Plasmin heavy chain A, short form; Plasmin light chain B]
Protein C		PROC	P04070	PROC_HUMAN	3.4.21.69	S01.218	Vitamin K-dependent protein C (EC 3.4.21.69) (Anticoagulant protein C) (Autoprothrombin IIA) (Blood coagulation factor XIV) [Cleaved into: Vitamin K-dependent protein C light chain; Vitamin K-dependent protein C heavy chain; Activation peptide]
