## Supplementary Dataset 2 for "Mapping specificity, entropy, allosteric changes and substrates in blood proteases by a high-throughput protease screen"

### Sheet: MEROPS
Protease	Desc.	Substrates	Physiological	Non-physiological
Try	trypsin 1	21933	58	21875
GluC	glutamyl endopeptidase I	4326	18	4308
MMP-2	matrix metallopeptidase-2	3417	163	3254
MMP-3	matrix metallopeptidase-3	2464	2446	18
Chy	chymotrypsin A (cattle-type)	1057	18	1039
LysC	lysyl endopeptidase (bacteria)	809	7	802
Thb	thrombin	191	68	123
Plasmin	plasmin	126	101	25
FX	coagulation factor Xa	63	39	24
AspN	peptidyl-Asp metallopeptidase	21	3	18
Protein C	protein C (activated)	15	10	5
FXI	coagulation factor XIa	12	6	6
FIX	coagulation factor IXa	12	3	9
FVII	coagulation factor VIIa	9	8	1

### Sheet: Comparison HPTS and MEROPS
			one condition			multiple conditions
Protease	Desc.	Substrates	total identified peptide	unique peptide	unique cleavages	total identified peptide	unique peptide	unique cleavages
Try	trypsin 1	21933	50117	17329	17225	123755	21956	21795
GluC	glutamyl endopeptidase I	4326	28451	9887	9713	28451	9887	9713
MMP-2	matrix metallopeptidase-2	3417	10749	3755	3614	10749	3755	3614
MMP-3	matrix metallopeptidase-3	2464	6402	2193	2060	6402	2193	2060
Chy	chymotrypsin A (cattle-type)	1057	28135	9934	9786	70188	13673	13486
LysC	lysyl endopeptidase (bacteria)	809	42620	15081	14883	42620	15081	14883
Thb a	thrombin	191	18053	6407	6199	40917	9165	8905
Plasmin	plasmin	126	32788	11335	11199	84971	15639	15432
FX	coagulation factor Xa	63	13468	4682	4508	23195	6072	5859
AspN	peptidyl-Asp metallopeptidase	21	26986	9472	9261	26986	9472	9261
Protein C	protein C (activated)	15	9414	3310	3144	19952	4204	4011
FXI	coagulation factor XIa	12	23403	8118	7916	66704	10083	9847
FIX	coagulation factor IXa	12	10996	3851	3677	27312	6213	5959
FVII	coagulation factor VIIa	9	5550	1978	1870	13971	3265	3103
Coagulation proteases		428	113672	39681	38513	277022	54641	53116
All proteases		34455	307132	107332	105055	586173	130658	127928
