## Supplementary Dataset 3 for "Mapping specificity, entropy, allosteric changes and substrates in blood proteases by a high-throughput protease screen"

### Sheet: Table legend
Table legend
The table sumarizes the search settings used for specific and unspecific database searches, the corresponding numbers of identified MS andf MS/MS spectra and the time needed to perform the searches.

### Sheet: Database search summary
Sample	Raw file	Enzyme	Enzyme mode	Variable modifications	MS	MS/MS	MS/MS Identified	MS/MS Identified [%]	Peptide Sequences Identified	Mass Standard Deviation [ppm]	Total time (min)
Try_fullproteome_specific_1	vmatej_C1812_020	Trypsin[K,R]/P	Specific	Acetyl (Protein N-term);Oxidation (M)	2585	34053	13317	32.59	10402	0.50707
Try_fullproteome_specific_2	vmatej_C1812_021	Trypsin[K,R]/P	Specific	Acetyl (Protein N-term);Oxidation (M)	2488	33356	13233	33.33	10298	0.5139
Try_fullproteome_specific_3	vmatej_C1812_022	Trypsin[K,R]/P	Specific	Acetyl (Protein N-term);Oxidation (M)	2432	32805	13035	33.1	10187	0.52223
Try_fullproteome_specific_all	merged	Trypsin[K,R]/P	Specific	Acetyl (Protein N-term);Oxidation (M)	7505	100214	39585	33	12930	0.51438	264
Try_smallDB_specific_1	vmatej_C1812_020	Trypsin[K,R]/P	Specific	Acetyl (Protein N-term);Oxidation (M)	2585	34053	14835	36.3	11542	0.53651
Try_smallDB_specific_2	vmatej_C1812_021	Trypsin[K,R]/P	Specific	Acetyl (Protein N-term);Oxidation (M)	2488	33356	14850	37.41	11499	0.5402
Try_smallDB_specific_3	vmatej_C1812_022	Trypsin[K,R]/P	Specific	Acetyl (Protein N-term);Oxidation (M)	2432	32805	14616	37.11	11393	0.53299
Try_smallDB_specific_all	merged	Trypsin[K,R]/P	Specific	Acetyl (Protein N-term);Oxidation (M)	7505	100214	44301	36.93	14287	0.53659	203
Try_smallDB_unspecific_1	vmatej_C1812_020		Unspecific	Acetyl (Protein N-term);Oxidation (M)	2585	34053	10855	26.56	8652	0.51185
Try_smallDB_unspecific_2	vmatej_C1812_021		Unspecific	Acetyl (Protein N-term);Oxidation (M)	2488	33356	10838	27.3	8628	0.5142
Try_smallDB_unspecific_3	vmatej_C1812_022		Unspecific	Acetyl (Protein N-term);Oxidation (M)	2432	32805	10638	27.01	8622	0.51877
Try_smallDB_unspecific_all	merged		Unspecific	Acetyl (Protein N-term);Oxidation (M)	7505	100214	32331	26.95	10915	0.51492	830
Try_fullproteome_unspecific_1	vmatej_C1812_020		Unspecific	Acetyl (Protein N-term);Oxidation (M)	2585	34053	9015	22.06	7250	0.51421
Try_fullproteome_unspecific_2	vmatej_C1812_021		Unspecific	Acetyl (Protein N-term);Oxidation (M)	2488	33356	8755	22.05	7083	0.52346
Try_fullproteome_unspecific_3	vmatej_C1812_022		Unspecific	Acetyl (Protein N-term);Oxidation (M)	2432	32805	9033	22.94	7353	0.52101
Try_fullproteome_unspecific_all	merged		Unspecific	Acetyl (Protein N-term);Oxidation (M)	7505	100214	26803	22.35	9188	0.51954	3389
Chy_fullproteome_unspecific_1	vmatej_C1811_237		Unspecific	Acetyl (Protein N-term);Oxidation (M)	2442	39321	4212	10.71	3485	0.42395
Chy_fullproteome_unspecific_2	vmatej_C1811_238		Unspecific	Acetyl (Protein N-term);Oxidation (M)	2472	40334	4367	10.83	3523	0.43674
Chy_fullproteome_unspecific_3	vmatej_C1811_240		Unspecific	Acetyl (Protein N-term);Oxidation (M)	2445	38954	4355	11.18	3510	0.41547
Chy_fullproteome_unspecific_all	merged		Unspecific		7359	118609	12934	10.9	5129	0.4255	2437
Chy_fullproteome_specific_1	vmatej_C1811_237	Chymotripsin [F,L,Y]	Specific	Acetyl (Protein N-term);Oxidation (M)	2442	39321	3323	8.45	2680	0.39514
Chy_fullproteome_specific_2	vmatej_C1811_238	Chymotripsin [F,L,Y]	Specific	Acetyl (Protein N-term);Oxidation (M)	2472	40334	3313	8.21	2624	0.39768
Chy_fullproteome_specific_3	vmatej_C1811_240	Chymotripsin [F,L,Y]	Specific	Acetyl (Protein N-term);Oxidation (M)	2445	38954	3381	8.68	2675	0.39252
Chy_fullproteome_specific_all	merged	Chymotripsin [F,L,Y]	Specific		7359	118609	10017	8.45	3774	0.3951	182
Chy_smallDB_unspecific_1	vmatej_C1811_237		Unspecific	Acetyl (Protein N-term);Oxidation (M)	2442	39321	5941	15.11	4891	0.36177
Chy_smallDB_unspecific_2	vmatej_C1811_238		Unspecific	Acetyl (Protein N-term);Oxidation (M)	2472	40334	6183	15.33	4919	0.35742
Chy_smallDB_unspecific_3	vmatej_C1811_240		Unspecific	Acetyl (Protein N-term);Oxidation (M)	2445	38954	5928	15.22	4755	0.37053
Chy_smallDB_unspecific_all	merged		Unspecific		7359	118609	18052	15.22	6930	0.3632	664
Chy_smallDB_specific_1	vmatej_C1811_237	Chymotripsin [F,L,Y]	Specific	Acetyl (Protein N-term);Oxidation (M)	2442	39321	4729	12.03	3832	0.35143
Chy_smallDB_specific_2	vmatej_C1811_238	Chymotripsin [F,L,Y]	Specific	Acetyl (Protein N-term);Oxidation (M)	2472	40334	4818	11.95	3813	0.35073
Chy_smallDB_specific_3	vmatej_C1811_240	Chymotripsin [F,L,Y]	Specific	Acetyl (Protein N-term);Oxidation (M)	2445	38954	4804	12.33	3834	0.35142
Chy_smallDB_specific_all	merged	Chymotripsin [F,L,Y]	Specific		7359	118609	14351	12.1	5325	0.3512	148
AspN_smallDB_unspecific_1	vmatej_C1812_013		Unspecific	Acetyl (Protein N-term);Oxidation (M)	2580	30770	5128	13.05	4307	0.44953
AspN_smallDB_unspecific_2	vmatej_C1812_014		Unspecific	Acetyl (Protein N-term);Oxidation (M)	2507	32239	5887	14.09	4877	0.4852
AspN_smallDB_unspecific_3	vmatej_C1812_015		Unspecific	Acetyl (Protein N-term);Oxidation (M)	2458	31779	5398	13.01	4510	0.44574
AspN_smallDB_unspecific_all	merged		Unspecific		7545	94788	16413	13.39	6286	0.46132	911
GluC_smallDB_unspecific_1	vmatej_C1812_009		Unspecific	Acetyl (Protein N-term);Oxidation (M)	2543	32467	2543	14.38	4963	0.4568
GluC_smallDB_unspecific_2	vmatej_C1812_010		Unspecific	Acetyl (Protein N-term);Oxidation (M)	2493	32287	2493	14.07	4938	0.47169
GluC_smallDB_unspecific_3	vmatej_C1812_011		Unspecific	Acetyl (Protein N-term);Oxidation (M)	2533	32391	2533	13.98	4927	0.46409
GluC_smallDB_unspecific_all	merged		Unspecific		7569	97145	7569	14.14	6616	0.46419	931
LysC_smallDB_unspecific_1	vmatej_C1812_006		Unspecific	Acetyl (Protein N-term);Oxidation (M)	2686	35651	10111	24.92	7363	0.48649
LysC_smallDB_unspecific_2	vmatej_C1812_007		Unspecific	Acetyl (Protein N-term);Oxidation (M)	2622	35546	9276	21.73	7045	0.48535
LysC_smallDB_unspecific_3	vmatej_C1812_008		Unspecific	Acetyl (Protein N-term);Oxidation (M)	2467	34053	9569	23.3	7197	0.51911
LysC_smallDB_unspecific_all	merged		Unspecific		7775	105250	28956	23.29	9694	0.49717	1001
